# Chromosomal rearrangements preserve adaptive divergence in ecological speciation

**DOI:** 10.1101/2021.08.20.457158

**Authors:** Craig E. Jackson, Sen Xu, Zhiqiang Ye, Michael E. Pfrender, Michael Lynch, John K. Colbourne, Joseph R. Shaw

## Abstract

Despite increasing empirical evidence that chromosomal rearrangements may play an important role in adaptive divergence and speciation, the degree to which divergent genomic regions are associated with chromosomal rearrangements remains unclear. In this study, we provide the first whole-genome analyses of ecological speciation and chromosomal evolution in a *Daphnia* species complex, using chromosome-scale assemblies and natural-population sequencing of the recently diverged species pair, *Daphnia pulicaria* and *Daphnia pulex*, which occupy distinct yet overlapping habitats in North America, and the outgroup species *Daphnia obtusa*. Our results describe a mixed mode of geographic divergence (isolation with secondary contact) resulting in a heterogeneous landscape of genomic divergence. Large contiguous “continents of divergence” encompass over one third of the genome (36%) and contain nearly all the fixed differences (94%) between the species, while the background genome has been homogenized. Chromosomal rearrangements between species, including inversions and intrachromosomal translocations, are associated with the continents of divergence and capture multiple adaptive alleles in genes and pathways thought to contribute to the species’ phenotypic differences.
