## Supplementary Table 1 for "Chromosomal rearrangements preserve adaptive divergence in ecological speciation"

### Sheet: Sheet1
Species	D. pulicaria	D. pulex	D. obtusa
Isolate	LK16	PA42	FS6
Total sequence length	179382851	155146858	167568272
Total ungapped length	177884305	152100333	167539372
Resolved chromosomes	12	0	12
Number of scaffolds	307	320	523
Scaffold N50	15236017	1294056	10633637
Scaffold L50	6	28	7
Number of contigs	2108	1303	812
Contig N50	259414	231760	708982
Contig L50	173	148	66
GC Content Percent	41.28	40.52	42.03
