## Supplementary Table 2 for "Chromosomal rearrangements preserve adaptive divergence in ecological speciation"

### Sheet: Sheet1
Isolate	Lab Code	Species	Reproduction	Coverage	Location	Coordinates
pc1	AroMoose	D. pulicaria	Cyclical parthenogenesis	33	Sebasticook Lake, Maine	44.861139, -69.247483
pc2	BH03	D. pulicaria	Cyclical parthenogenesis	37	Basshaunt Lake, Ontario	45.123647, -78.463224
pc3	BH14	D. pulicaria	Cyclical parthenogenesis	49	Basshaunt Lake, Ontario	45.123647, -78.463224
pc4	G10	D. pulicaria	Cyclical parthenogenesis	41	Glen Lake, Ontario	45.131320, -78.475173
pc5	G11	D. pulicaria	Cyclical parthenogenesis	33	Glen Lake, Ontario	45.131320, -78.475173
pc6	L07	D. pulicaria	Cyclical parthenogenesis	37	Leech Lake, Ontario	45.051945, -79.098531
pc7	BR16	D. pulicaria	Cyclical parthenogenesis	39	Brandy Lake, Ontario	45.108572, -79.523974
pc8	Pine1	D. pulicaria	Cyclical parthenogenesis	29	Pine Lake, Michigan	42.590065, -83.340780
pc9	Warner5	D. pulicaria	Cyclical parthenogenesis	31	Warner Lake, Michigan	42.149313, -85.050205
pc10	Law3	D. pulicaria	Cyclical parthenogenesis	27	Lawrence Lake, Michigan	42.440816, -85.350710
pc11	RLSD26	D. pulicaria	Cyclical parthenogenesis	30	Round Lake, South Dakota	43.934197, -96.978633
pc12	Curtis	D. pulicaria	Cyclical parthenogenesis	23	Curtis Lake, Oregon	45.073090, -117.288740
pc13	LakeWash2	D. pulicaria	Cyclical parthenogenesis	12	Lake Washington, Washington	47.621547, -122.255756
pc14	LostCreek	D. pulicaria	Cyclical parthenogenesis	31	Lost Creek Lake, Oregon	42.688398, -122.654599
px1	lp8b5	D. pulex	Cyclical parthenogenesis	21	Long Point, Ontario	42.581431, -80.390606
px2	lp8b6	D. pulex	Cyclical parthenogenesis	33	Long Point, Ontario	42.581431, -80.390606
px3	tex9	D. pulex	Cyclical parthenogenesis	33	Textile Road, Michigan	42.203838, -83.596022
px4	tex21	D. pulex	Cyclical parthenogenesis	20	Textile Road, Michigan	42.203838, -83.596022
px5	povi4	D. pulex	Cyclical parthenogenesis	31	Battle Creek, Michigan	42.339122, -85.173822
px6	nfl3	D. pulex	Cyclical parthenogenesis	30	Richmond, Indiana	39.888769, -84.925928
px7	pa32	D. pulex	Cyclical parthenogenesis	32	Portland Arch, Indiana	40.218649, -87.335845
px8	ksp10	D. pulex	Cyclical parthenogenesis	32	Kickapoo State Park, Illinois	40.137630, -87.738124
px9	kap53	D. pulex	Cyclical parthenogenesis	39	Kickapoo State Park, Illinois	40.137630, -87.738124
px10	bw101	D. pulex	Cyclical parthenogenesis	32	Busey Woods, Urbana, Illinois	40.127363, -88.213232
px11	sw4	D. pulex	Cyclical parthenogenesis	16	Belleville, Illinois	38.516459, -89.926617
px12	eb1	D. pulex	Cyclical parthenogenesis	32	Eloise Butler, Minnesota	44.974519, -93.321866
