## Supplementary Table 3 for "Chromosomal rearrangements preserve adaptive divergence in ecological speciation"

### Sheet: Sheet1
Model	k	MLE	AIC	Theta	nu1	nu2	m12	m21	me12	me21	Ts	Tps	T_tot	P	O
SC2m	10	-4512.91	9045.82	13027.3	0.629354	1.76912	3.06433	0.776975	0.121919	0.0610922	1.28739	0.311197	1.59858	0.322318	0.946127
AM2m	10	-4688.62	9397.24	11493.5	0.713353	1.95728	2.05413	0.51296	0.0873685	0.0406292	2.19633	3.197e-05	2.19636	0.352438	0.946351
IM2m	9	-4689	9396	11643.3	0.703759	1.93156	2.09342	0.519911	0.0888128	0.0410111	2.153	-	2.153	0.35124	0.946533
AM	7	-8605.19	17224.4	12755.2	0.605011	1.74766	0.392006	0.0975716	-	-	1.88914	0.0290167	1.91816	-	0.951605
SC	7	-8845.63	17705.3	13375.8	0.590197	1.69658	0.346092	0.10402	-	-	0.772234	0.856933	1.62917	-	0.950793
IM	6	-8914.4	17840.8	13432.7	0.58753	1.66319	0.33302	0.0977919	-	-	1.70162	-	1.70162	-	0.951926
SI	4	-13659.4	27326.9	21457.1	0.424716	0.982348	-	-	-	-	0.377141	-	0.377141	-	0.969593
