## Supplementary Table 4 for "Chromosomal rearrangements preserve adaptive divergence in ecological speciation"

### Sheet: Sheet1
	Divergence Continents			Rearrangement Regions
Chromosome	Start	Stop	Size (Mb)	Start	Stop	Size (Mb)	Adaptive Genes	Rearrangement Lineage	Rearrangement Description
1	3260000	7380000	4.12	3265000	7647000	4.382	9	D. pulicaria	Large inversions with minor nested inversion
2	120000	5150000	5.03	535000	5112000	4.577	13	D. pulex	Large translocation with minor nested inversions
3	10500000	15700000	5.2	10485000	16288000	5.803	16	D. pulicaria	Complex; Translocations and Inversions
4	300000	6390000	6.09	249000	5826000	5.577	10	Both species	D. pulex: Large inversion with nested minor inversions. D. pulicaria: Translocation and inversion
5	0	6000000	6	0	6228000	6.228	18	Both species	Complex; Translocations and inversions
6	0	6000000	6	0	5977000	5.977	21	Both species	Complex; Translocations and many tandem inversions
7	11400000	14077000	2.677	11223000	14077000	2.854	2	Both species	Complex; Translocations and Inversions
8	1400000	3200000	1.8	1387000	3190000	1.803	4	D. pulicaria	Two large Inversions and several large translocations
8	6600000	11400000	4.8	6940000	11389000	4.449	12
9	3000000	9000000	6	2845000	9300000	6.455	16	Both species	Complex; Translocations and Inversions
11	3500000	8930000	5.43	3559000	6239000	2.68	6	Both species	D. pulex: Inversion
				7716000	8910000	1.194			D. pulicaria: Inversion
12	1300000	8000000	6.7	1359000	8208000	6.849	14	Both species	Complex; Translocations and inversions
